# ZBTB48 is a pioneer factor regulating B-cell-specific CIITA expression

**DOI:** 10.1101/2023.07.25.550481

**Authors:** Grishma Rane, Vivian L. S. Kuan, Suman Wang, Michelle Meng Huang Mok, Vartika Khanchandani, Julia Hansen, Ieva Norvaisaite, Wai Khang Yong, Arne Jahn, Vineeth Mukundan, Yunyu Shi, Motomi Osato, Fudong Li, Dennis Kappei

**Author notes:** Correspondence should be addressed to Dennis Kappei.

## Abstract

CIITA is the master regulator of MHC II gene expression and hence the adaptive immune response. CIITA expression itself is tightly regulated by three cell type-specific promoters, pI, pIII, and by pIV, and can also be induced by IFNγ in non- immune cells. While key regulatory elements have been identified within these promoters, knowledge of transcription factors regulating CIITA is incomplete. Here, we demonstrate that the telomere-binding protein and transcriptional activator ZBTB48 directly binds to both the critical activating elements within CIITA pIII and is essential for its gene expression. ZBTB48 establishes open chromatin at CIITA pIII upstream of activating H3K4me3 modifications both priming CIITA transcription for IFNγ-induction and ensuring constitutive expression in primary murine B cells. Hence, ZBTB48 acts as a molecular on-off-switch for B-cell-specific CIITA expression.
