## Supplementary Table 6 for "ZBTB48 is a pioneer factor regulating B-cell-specific CIITA expression"

### Sheet: Oligonucleotides
Supplementary Table 6: Oligonucleotides used in this study
Site-directed mutagenesis	Primer sequence 5' - 3'
ZBTB48 C-terminal R611A (CGC>GCC) for	CCCGCGGCAGGCCAAGCTCCGC
ZBTB48 C-terminal R611A (CGC>GCC) rev	TTGTAGTTCTCTACCCGGTCG
ZBTB48 C-terminal R614A (CGC>GCC) for	CGCAAGCTCGCCAACCTGATC
ZBTB48 C-terminal R614A (CGC>GCC) rev	CTGCCGCGGGTTGTAGTTCTC
ZBTB48 C-terminal R611A+R614A (CGC>GCC) for	CCCGCGGCAGgcCAAGCTCGCC
ZBTB48 C-terminal R611A+R614A (CGC>GCC) rev	TTGTAGTTCTCTACCCGGTCG
DNA pull-down	Oligonucleotide sequence 5' - 3'
CIITA probe 1 for	TTCCCCCAACAGACTTTCTGTGCAACTTTCTGTCTTCACCAAATTCAGTCCACAGTAAGG
CIITA probe 1 rev	AACCTTACTGTGGACTGAATTTGGTGAAGACAGAAAGTTGCACAGAAAGTCTGTTGGGGG
CIITA probe 2 for	GTCCACAGTAAGGAAGTGAAATTAATTTCAGAGGTGTGGGGAGGGCTTAAGGGAGTGTGG
CIITA probe 2 rev	ACCCACACTCCCTTAAGCCCTCCCCACACCTCTGAAATTAATTTCACTTCCTTACTGTGG
CIITA probe 3 for	CTTAAGGGAGTGTGGTAAAATTAGAGGGTGTTCAGAAACAGAAATCTGACCGCTTGGGGC
CIITA probe 3 rev	AGGCCCCAAGCGGTCAGATTTCTGTTTCTGAACACCCTCTAATTTTACCACACTCCCTTA
CIITA probe 4 for	CTGACCGCTTGGGGCCACCTTGCAGGGAGAGTTTTTTTGATGATCCCTCACTTGTTTCTT
CIITA probe 4 rev	AGAAGAAACAAGTGAGGGATCATCAAAAAAACTCTCCCTGCAAGGTGGCCCCAAGCGGTC
CIITA probe 5 for	CTCACTTGTTTCTTTGCATGTTGGCTTAGCTTGGCGGGCTCCCAACTGGTGACTGGTTAG
CIITA probe 5 rev	AGCTAACCAGTCACCAGTTGGGAGCCCGCCAAGCTAAGCCAACATGCAAAGAAACAAGTG
CIITA probe 6 for	GTGACTGGTTAGTGATGAGGCTAGTGATGAGGCTGTGTGCTTCTGAGCTGGGCATCCGAA
CIITA probe 6 rev	ACTTCGGATGCCCAGCTCAGAAGCACACAGCCTCATCACTAGCCTCATCACTAACCAGTC
CIITA probe 7 for	CTGGGCATCCGAAGGCATCCTTGGGGAAGCTGAGGGCACGAGGAGGGGCTGCCAGACTCC
CIITA probe 7 rev	AGGGAGTCTGGCAGCCCCTCCTCGTGCCCTCAGCTTCCCCAAGGATGCCTTCGGATGCCC
CIITA probe 8 for	CTGCCAGACTCCGGGAGCTGCTGCCTGGCTGGGATTCCTACACAATGCGTTGCCTGGCTC
CIITA probe 8 rev	AGGAGCCAGGCAACGCATTGTGTAGGAATCCCAGCCAGGCAGCAGCTCCCGGAGTCTGGC
CIITA probe a for	TTAATTTCAGAGGTGTGGGGAGGGCTTAAGGTTAATTTCAGAGGTGTGGGGAGGGCTTAAGG
CIITA probe a rev	AACCTTAAGCCCTCCCCACACCTCTGAAATTAACCTTAAGCCCTCCCCACACCTCTGAAATT
CIITA probe b for	CTTAAGGGAGTGTGGTAAAATTAGAGGGTGCTTAAGGGAGTGTGGTAAAATTAGAGGGTG
CIITA probe b rev	AGCACCCTCTAATTTTACCACACTCCCTTAAGCACCCTCTAATTTTACCACACTCCCTTA
CIITA probe c for	TTAGAGGGTGTTCAGAAACAGAAATCTGACCGCTTGGG
CIITA probe c rev	AACCCAAGCGGTCAGATTTCTGTTTCTGAACACCCTCT
CIITA probe e for	CTTGGGGCCACCTTGCAGGGAGAGTTTTTTCTTGGGGCCACCTTGCAGGGAGAGTTTTTT
CIITA probe e rev	AGAAAAAACTCTCCCTGCAAGGTGGCCCCAAGAAAAAACTCTCCCTGCAAGGTGGCCCCA
CIITA probe f for	GTTTTTTTGATGATCCCTCACTTGTTTCTTGTTTTTTTGATGATCCCTCACTTGTTTCTT
CIITA probe f rev	ACAAGAAACAAGTGAGGGATCATCAAAAAAACAAGAAACAAGTGAGGGATCATCAAAAAA
CIITA probe g for	TTGTTTCTTTGCATGTTGGCTTAGCTTGGCTTGTTTCTTTGCATGTTGGCTTAGCTTGGC
CIITA probe g rev	AAGCCAAGCTAAGCCAACATGCAAAGAAACAAGCCAAGCTAAGCCAACATGCAAAGAAAC
CIITA probe b.1 for	CTTAAGGGAGTGTGGCTTAAGGGAGTGTGGCTTAAGGGAGTGTGGCTTAAGGGAGTGTGG
CIITA probe b.1 rev	AGCCACACTCCCTTAAGCCACACTCCCTTAAGCCACACTCCCTTAAGCCACACTCCCTTA
CIITA probe b.2 for	GTGTGGTAAAATTAGGTGTGGTAAAATTAGGTGTGGTAAAATTAGGTGTGGTAAAATTAG
CIITA probe b.2 rev	ACCTAATTTTACCACACCTAATTTTACCACACCTAATTTTACCACACCTAATTTTACCAC
CIITA probe b.3 for	GTAAAATTAGAGGGTGGTAAAATTAGAGGGTGGTAAAATTAGAGGGTG
CIITA probe b.3 rev	ACCACCCTCTAATTTTACCACCCTCTAATTTTACCACCCTCTAATTTT
CIITA probe f.1 for	GTTTTTTTGATGATCGTTTTTTTGATGATCGTTTTTTTGATGATCGTTTTTTTGATGATC
CIITA probe f.1 rev	ACGATCATCAAAAAAACGATCATCAAAAAAACGATCATCAAAAAAACGATCATCAAAAAA
CIITA probe f.2 for	TTGATGATCCCTCACTTGATGATCCCTCACTTGATGATCCCTCACTTGATGATCCCTCAC
CIITA probe f.2 rev	AAGTGAGGGATCATCAAGTGAGGGATCATCAAGTGAGGGATCATCAAGTGAGGGATCATC
CIITA probe f.3 for	ATCCCTCACTTGTTTCTTATCCCTCACTTGTTTCTTATCCCTCACTTGTTTCTT
CIITA probe f.3 rev	ATAAGAAACAAGTGAGGGATAAGAAACAAGTGAGGGATAAGAAACAAGTGAGGG
TTAGGG for	TTAGGGTTAGGGTTAGGGTTAGGGTTAGGGTTAGGGTTAGGGTTAGGGTTAGGGTTAGGG
TTAGGG rev	AACCCTAACCCTAACCCTAACCCTAACCCTAACCCTAACCCTAACCCTAACCCTAACCCT
GTGAGT for	GTGAGTGTGAGTGTGAGTGTGAGTGTGAGTGTGAGTGTGAGTGTGAGTGTGAGTGTGAGT
GTGAGT rev	ACACTCACACTCACACTCACACTCACACTCACACTCACACTCACACTCACACTCACACTC
RT-qPCR	Primer sequence 5' - 3'
pan-CIITA for	CCCAGCTGAAGTCCTTGGAA
pan-CIITA rev	CTCGGCGAGTTTGTAGGCA
CIITA pI for	CTCCATGAGCCTGATAGTGAGG
CIITA pI rev	GAGGGCCAAATCCAGGTCTC
CIITA pIII for	CTACCTGTCAGAGCCCCAAG
CIITA pIII rev	GAAGTGGTAGAGGCACAGGG
CIITA pIV for	ACTTGCAGATCACTTGCCCA
CIITA pIV rev	CTCCAGTCGGTTCCTCACA
HLA-DPA for	ACTTCTATGACTGCAGGGTGG
HLA-DPA rev	GTCTCCGTTGTCTCAGGCA
HLA-DQB1 for	TGCAGACACAACTACGAGGT
HLA-DQB1 rev	CTTTGATCTGGCCTGGATAGAAA
HLA-DMB for	CCTTCTGGGGATCACTGAC
HLA-DMB rev	AGAAGCCCCACACATAGCAG
HLA-DMA for	ACAAAGAGTTCTGCGAGTGGA
HLA-DMA rev	CAGCATGGGTGGGAAGAGAT
HLA-DRB5 for	GGCAAAGCTGACAGTGACA
HLA-DRB5 rev	GCTCCGTCCCGTTGAAGAAA
CD74 for	AAGCCTCCCAAGCCTGTGA
CD74 rev	GGTCCTCTGTCATGTTGCCA
TBP for	TTCGGAGAGTTCTGGGATTG
TBP rev	CTCATGATTACCGCAGCAAA
ChIP/FAIRE qPCR	Primer sequence 5' - 3'
CIITA pI for	TGGAGTCTGAATCAACCCAAAAG
CIITA pI rev	GTGAAAACCAGGACGAGGG
CIITA 6-7kb upstream peak for	TGACTTTGAGCACTTCCCGG
CIITA 6-7kb upstream peak rev	CTTGCAGGGAGTGTATGGGG
CIITA pIII for	GGGAGTGTGGTAAAATTAGAGGG
CIITA pIII rev	CGCCAAGCTAAGCCAACATG
CIITA pIV for	ACTTGCAGATCACTTGCCCA
CIITA pIV rev	CTCCAGTCGGTTCCTCACAG
MTFP1 promoter for	TCAGTCCTGGGAGCGATTAG
MTFP1 promoter rev	CGAAGGACAGGTCAGGAAAT
Gene desert primer GW10 for	GGCTAATCCTCTATGGGAGTCTGTC
Gene desert primer GW10 rev	CCAGGTGCTCAAGGTCAACATC
ACTB promoter for	AAAGGCAACTTTCGGAACGG
ACTB promoter rev	TTCCTCAATCTCGCTCTCGC
GAPDH promoter for	TCATCCAAGCGTGTAAGGGT
GAPDH promoter rev	CCCTACTTTCTCCCCGCTTT
sgRNAs	Primer sequence 5' - 3'
hZBTB48 sgRNA #1 for	CACCG CCTCACACTGTGCTGGACGA
hZBTB48 sgRNA #1 rev	AAAC TCGTCCAGCACAGTGTGAGG C
hZBTB48 sgRNA #2 for	CACCG CTTCGTCCAGCACAGTGTGA
hZBTB48 sgRNA #2 rev	AAAC TCACACTGTGCTGGACGAAG C
hZBTB48 sgRNA #3 for	CACCG CCTTGAGGACAAGAAACCCG
hZBTB48 sgRNA #3 rev	AAAC CGGGTTTCTTGTCCTCAAGG C
mZBTB48 sgRNA #1 for	CACCG CCTCACGCTGTGCTGCACGA
mZBTB48 sgRNA #1 rev	AAAC TCGTGCAGCACAGCGTGAGG C
mZBTB48 sgRNA #2 for	CACCG TCATTGCTCTCGCCCTGCAG
mZBTB48 sgRNA #2 rev	AAAC CTGCAGGGCGAGAGCAATGA C
ssODN
T7EI assay/genotyping PCR	Primer sequence 5' - 3'
hZBTB48 T7EI PCR for	GAGTAGAGGCCAACTTCCCG
hZBTB48 T7EI PCR rev	TTTGTCTCCCCAGTCCCAAC
mZBTB48 T7EI/genotyping PCR for	ATGGGTGGATGTGCAAGTGT
mZBTB48 T7EI/genotyping PCR rev	GTAACCCTGACGCTCACTCC
