## Supplementary Table 7 for "ZBTB48 is a pioneer factor regulating B-cell-specific CIITA expression"

### Sheet: Antibodies
Supplementary Table 7: Antibodies used in this study
Western blot primary antibody	Target	Host	Catalogue nr.	Company	Dilution	Linked to
	ZBTB48	rabbit	HPA030417	Atlas Antibodies	750
	FLAG	mouse	F1804	Sigma-Aldrich	2500
	Tubulin	mouse	NA	MPI-CBG Antibody Facility	20000
	CIITA	mouse	sc-13556	Santa Cruz Biotechnology	200
	HLA-DMB	mouse	sc-393548	Santa Cruz Biotechnology	500
	CD74	mouse	sc-6262	Santa Cruz Biotechnology	500
Western blot secondary antibody	Target	Host	Catalogue nr.	Company	Dilution	Linked to
	Rabbit IgG	goat	1706515	Bio-Rad	3000	Horse-radish peroxidase
	Mouse IgG	goat	1706516	Bio-Rad	3000	Horse-radish peroxidase
FACS	Target	Host	Clone	Company	Dilution	Linked to
	B220 (CD45R)		RA3-6B2	eBioscience		FITC
	B220 (CD45R)		RA3-6B2	Biolegend		APC-Cy7
	B220 (CD45R)		RA3-6B2	Biolegend		APC-Cy7
	B220 (CD45R)		RA3-6B2	BD		PE-Cy7
	CD3		145-2C11	BD		FITC
	CD3e		145-2C11	Biolegend		APC-Cy7
	CD34		RAM34	eBioscience		FITC
	CD4		H129.19	BD		FITC
	CD4		H129.19	Biolegend		APC-Cy7
	CD8a		53-6.7	Biolegend		APC-Cy7
	CD19		1D3	BD		APC-Cy7
	CD19		1D3	BD		PE
	CD24		M1/69	PE		PE
	CD41		MWReg30	Biolegend		APC-Cy7
	CD43		S7	BD		FITC
	CD71		C2	BD		FITC
	c-Kit		2B8	eBioscience		APC-Cy7
	c-Kit		2B8	BD		PE-Cy7
	FcgR (CD16/32)		2.4G2	Biolegend		BV510
	FcgR (CD16/32)		2.4G2	BD		APC-Cy7
	Gr-1		RB6-8C5	eBioscience		FITC
	Gr-1		RB6-8C5	Biolegend		APC-Cy7
	I-A/I-E		M5	Biolegend		PE-Dazzle594
	IgD		11-26c.2a	BD		PE
	IgM		-	Southern Biotech		APC
	ILI7Ra (CD127)		A7R34	BD		FITC
	Ly51		6C3	BD		Biotin
	Mac-1 (CD11b)		M1/70	Biolegend		APC
	Mac-1 (CD11b)		M1/70	eBioscience		APC-Cy7
	Sca-1		D7	BD		FITC
	Sca-1		D7	eBioscience		APC
	Streptavidin		-	eBioscience		Pacific Blue
	Streptavidin		-	BD		APC-Cy7
	Ter119		Ter119	eBioscience		APC
ChIP	Target	Host	Catalogue nr.	Company	Dilution	Linked to
	ZBTB48	rabbit	HPA030417	Atlas Antibodies
	H3K4me3	rabbit	9751	Cell Signaling
	IgG	rabbit	011-000-003	ChromPure
